# Recurrent but short-lived duplications of centromeric proteins in holocentric *Caenorhabditis* species

**DOI:** 10.1101/2022.03.31.486469

**Authors:** Lews Caro, Pravrutha Raman, Florian A. Steiner, Michael Ailion, Harmit S. Malik

**Author notes:** These authors contributed equally (Lews Caro, Pravrutha Raman). Correspondence to be addressed to: Harmit Singh Malik, 1100 Fairview Avenue N. A2-205, Seattle, WA 98109 USA.

## Abstract

Centromeric histones (CenH3s) are essential for chromosome inheritance during cell division in most eukaryotes. *CenH3* genes have rapidly evolved and undergone repeated gene duplications and diversification in many plant and animal species. In *Caenorhabditis,* two independent duplications of *CenH3* (named *hcp-3* for *<u>H</u>olo<u>C</u>entric chromosome-binding <u>P</u>rotein 3*) have been previously identified: in *C. elegans* and *C. remanei*. Here, using phylogenomic analyses in *Caenorhabditis,* we find strict retention of the ancestral *hcp-3* gene and eight additional independent *hcp-3* duplications, most of which are only found in one or two species. *hcp-3L* (*hcp-3-like*) paralogs are expressed in both sexes (males and females/ hermaphrodites) and have a conserved histone fold domain. We identified novel N-terminal protein motifs, including putative kinetochore protein-interacting motifs and a potential separase cleavage site, which are well-conserved across *Caenorhabditis* HCP-3 proteins. Other N-terminal motifs vary in their retention across paralogs or species, revealing potential sub-functionalization or functional loss following duplication. *C. afra* encodes an unprecedented protein fusion, where the *hcp-3* paralog fused to duplicated segments from *hcp-4* (nematode CENP-C). Extending our analyses beyond CenH3, we found gene duplications of six inner and outer kinetochore genes in *Caenorhabditis*, including co-retention of different kinetochore protein paralogs in a few species. Our findings suggest that centromeric protein duplications occur frequently in *Caenorhabditis* nematodes, are selectively retained under purifying selection but only for short evolutionary periods, then degenerate or are lost entirely. We hypothesize that unique challenges associated with holocentricity in *Caenorhabditis* may lead to this rapid ‘revolving door’ of kinetochore protein paralogs.
