## Supplementary Tables for "Recurrent but short-lived duplications of centromeric proteins in holocentric *Caenorhabditis* species"

### Sheet: Supplementary Table 1
Supplemental Table S1A: PAML analyses of Caenorhabditis hcp-3
Alignment	Species	Tree file	Num. seqs	Seq. length (nt)	Seq. length (codons)	Codeml selection model	Starting omega	Codon model	lnL	Num. parameters	NsSites Test	2diffML	Degrees of freedom	p-value	Tree Length
hcp-3 from Clade 1 without duplicates	C. zanzibari, C. nigoni, C. briggsae, C. sp51, C. sp44, C. wallacei, C. tropicalis, C. inopinata, C. oiwi, C. kamaaina	Gene Tree	10	276	92	7	0.4	2	-1496.07	20	M7vsM8
						8			-1494.68	22		2.79798	2	0.246846	7.25851
hcp-3 from subgroup of Clade 1 based on Figure 2	C. tribulationis, C. sp41, C. zanzibari, C. sinica, C. nigoni, C. briggsae, C. remanei, C. latens, C. oiwi, C. kamaaina	Gene Tree	10	276	92	7	0.4	2	-1301.97	20	M7vsM8
						8			-1300.38	22		3.18894	2	0.203017	5.46523
hcp-3 from subgroup of Clade 1 based on Figure 2	C. sp51, C. sp44, C. sp48, C. brenneri, C. wallacei, C. tropicalis, C. doughertyi, C. sp54, C. inopinata	Gene Tree	9	276	92	7	0.4	2	-1353.3	18	M7vsM8
						8			-1351.88	20		2.84305	2	0.241346	5.34821
hcp-3 from Clade 2	C. waitukubuli, C. panamensis, C. nouraguensis, C. becei, C. yunquensis, C. macrosperma, C. sulstoni, C. afra, C. sp49, C. sp25, C. imperialis, C. japonica	Gene Tree	12	276	92	7	0.4	2	-1924.21	24	M7vsM8
						8			-1924.21	26		-0.00184	2	1	10.0029
hcp-3 from Clade 2 without duplicates	C. waitukubuli, C. nouraguensis, C. becei, C. yunquensis, C. macrosperma, C. sulstoni, C. sp25, C. imperialis, C. japonica	Gene Tree	9	276	92	7	0.4	2	-1486.47	18	M7vsM8
						8			-1486.48	20		-0.001612	2	1	8.68151
Supplemental Table S1B: dN/dS of hcp-3 genes in Caenorhabditidae
	HFD dN/dS
C. remanei hcp-3 C. latens hcp-3	0.18
C. remanei hcp-3L4 C. latens hcp-3L4	0.02
C. sinica hcp-3 C. tribulationis hcp-3	0.02
C. sinica hcp-3L2 C. tribulationis hcp-3L2	0.04
C. brenneri hcp-3 C. sp48 hcp-3	0.03
C. brenneri hcp-3L5 C. sp48 hcp-3L5	0.08

### Sheet: Primers used for RT-PCR
Supplemental Table S2: Primers used for RT-PCR analyses
Figure Reference	Gene	Species used	Primer	Primer Sequence (5->3' direction)
Figure 3, 5C and Supplemental Figure S2	tbb-2	Common to all species	Forward	ATGTTCCGTGGACGCATGTC
			Reverse	GTGAACTCCATCTCGTCCAT
Figure 3 and Supplementary Figure S2	hcp-3	C. tribulationis	Forward	CCACAGCAACGATTTTGGCA
			Reverse	GCATTCTCACTGGTTGGGGA
	hcp-3L		Forward	GGCCATCGCTATGAACGAGA
			Reverse	CCAACGCTTTTTGTCCTGGG
	hcp-3	C. sinica	Forward	GTGATTGGACCACCGACGAAG
			Reverse	CCGAGGAGCAAGAGATTGCC
	hcp-3L		Forward	CAACTGCGCTGGAGATGGAGA
			Reverse	GTCAGAGCTCTCATCTGAGC
	hcp-3	C. remanei	Forward	GAGAGCCACCGATTCTCAGA
			Reverse	CACTTGCGACTACGCGTCTTTGTGACTC
	hcp-3L		Forward	AGCAAGCGGAGAGAGCATTT
			Reverse	CGATTTGGTGACACGACTTTTGCCTG
	hcp-3	C. latens	Forward	GAGAATATGGCACCCCAGCGA
			Reverse	TACGCGTCTTTGTGACTCTG
	hcp-3L		Forward	GATTCGGATAGTGATGTGATG
			Reverse	CGGTTTTTTGACTTGGTGACACG
	hcp-3	C. doughteryi	Forward	GAACGTGCTGAGGAAGTTAGCAAGCAAATC
			Reverse	GGTCCTTGATAAGAGCTCTGATTCAGTCCAG
	hcp-3L		Forward	CTGGTGGAACTGCCTTGGACTTCAAC
			Reverse	GCGAATGATTTCATGAACGAGACGTGCG
	hcp-3	C. elegans	Forward	AGGATCATGCAACGTCTCAAACATGACATGC
			Reverse	CCAGCTCTATTTCCATCGCC
	hcp-3L		Forward	GGATCATGCAACGTCTCCAACATGACACAC
			Reverse	GGTGACTGATGGTGACTGTTGGCTG
	hcp-3	C. panamensis	Forward	CGCGACAACAATCGAAATGGGAATGTGC
			Reverse	TCGACGGATGCAATCTTGTGCG
	hcp-3L		Forward	ATGCCCGCGTCGCCAGAAAGAGAG
			Reverse	TGAGAAGACACCGACGAACG
	hcp-3	C. afra	Forward	ACGAGACTCCAGTCGTCGCAG
			Reverse	CGGTAATCGCTTGAACTTGTAA
	hcp-3L/hcp-4L- primers only amplify hcp-3L		Forward	CGGAAGAAGAGGAGAAGGAG
			Reverse	GCTTGAACTTGTAGTAGCCTC
Figure 5C	hcp-3L/hcp-4L- primers amplify fusion as depicted in Figure 4B		Forward	CGCTGGCATCGAAGAGGAAC
			Reverse	GCCATCGCTTCTGGCCTC
